# The genomic imprint of chromosomal inversions and demographic history in island populations of deer mice

**DOI:** 10.1101/2025.04.18.649517

**Authors:** Emma K. Howell, Felix Baier, Hopi E. Hoekstra, Bret A. Payseur

## Abstract

Populations that colonize islands experience novel selective pressures, fluctuations in size, and changes to their connectivity. Owing to their unique geographic setting, islands can function as natural laboratories in which to examine the interactions between demographic history and natural selection replicated across isolated populations. We used whole genome sequences of wild-caught deer mice (*Peromyscus maniculatus*) from two islands (Saturna and Pender) and one mainland location (Maple Ridge) in the Gulf Islands region of coastal British Columbia to investigate two primary determinants of genome-wide diversity: chromosomal inversions and non-equilibrium demographic history. We found that segregating inversions produce characteristic, large-scale distortions in allele frequencies and linkage disequilibrium that make it possible to identify and characterize them from short-read sequence data. Patterns of variation within and between karyotypes indicate that six inversion polymorphisms have been maintained by a shared history of balancing selection in both island and mainland populations. Whereas the estimated timing of contemporary population splits is consistent with the isolation of island populations from each other following the Last Glacial Maximum, ancestral island and mainland lineages are inferred to have diverged much earlier. These aspects of demographic history suggest that shared inversions existed long ago in a common ancestor or spread via limited gene flow between ancestral island and mainland lineages. Our results raise the possibility that inversions segregating among Gulf Islands populations are on similar evolutionary trajectories, providing a contrast to previous findings in mainland *P. maniculatus* and contributing to the emerging portrait of inversion evolution in this species.
