## Supplementary Table for "The genomic imprint of chromosomal inversions and demographic history in island populations of deer mice"

### Sheet: Table descriptions
Table	Table description
Table S1	Tabulates LD-based estimates of contemporary effective population size (Ne) obtained using currentNe (Santiago et al. 2024). Separate estimates were obtained for both the unrelated subset of individuals included in demographic inference and the full collection of sequenced individuals (excluding technical replicates). 90% confidence intervals for each point estimate are provided in parentheses.
Table S2	Summarizes relationship between inversion length, frequency, and the level of divergence between karyotypes across segregating loci in each population based on relationships depicted in Supplementary Figure S14.
Table S3	Summarizes the correlation between distance from breakpoints and divergence between karyotypes for each population and inversion locus based on the relationships depicted in Supplementary Figure S15.
Table S4	Tabulates inversion genotypes (inv/inv, inv/std, and std/std for inversion homozygotes, heterozygotes, and standard homozygotes, respectively) inferred for each individual at each locus.
Table S5	Source data for neighbor-joining trees depicted in Figure 9. Tabulates pairwise divergence between karyotypes sampled within and between populations.
Table S6	Tabulates the effect of genotype quality (GQ), minimum coverage (DP) and maximum coverage (DP) thresholds on SNP retention and error rates. Results are broadly organized by GQ threshold (across columns) and population (across rows). Within each GQ score/population pair, each column of the corresponding sub-table represents a different maximum DP (in blue), and each row represents a different mini…

### Sheet: Table S1
Population	Ne estimate from unrelated subset	Ne estimate from full sample
Saturna	679 (247, 1868)	111 (78, 157)
Pender	219 (68, 707)	34 (23, 50)
Maple Ridge	278 (121, 636)	64 (48, 84)

### Sheet: Table S2
Relationship between inversion frequency and divergence between karyotypes
Population	Correlation coefficient	P-value
Saturna	-0.724637	0.103297
Pender	-0.844953	0.0341957
Maple Ridge	-0.889093	0.0435924
Relationship between inversion length (bp) and divergence between karyotypes
Population	Correlation coefficient	P-value
Saturna	0.285031	0.584032
Pender	0.332307	0.519888
Maple Ridge	0.338558	0.577317

### Sheet: Table S3
Population	Locus	Correlation coefficient	P-value
Saturna	inv3.0	0.376112	0.00465523
Saturna	inv7.2	-0.0667018	0.37909
Saturna	inv15.0	0.0636872	0.155451
Saturna	inv21.0	-0.151859	0.00323921
Saturna	inv22.0	0.665359	1.35084e-10
Saturna	inv14.0	0.0979775	0.0302898
Pender	inv3.0	0.458752	0.000427396
Pender	inv7.2	-0.0338367	0.655725
Pender	inv15.0	0.0352504	0.432041
Pender	inv21.0	-0.0655023	0.206276
Pender	inv22.0	0.658447	2.43213e-10
Pender	inv14.0	0.10766	0.0172393
Maple Ridge	inv3.0	0.45289	0.000516769
Maple Ridge	inv7.2	-0.0481599	0.525605
Maple Ridge	inv15.0	0.0264213	0.555976
Maple Ridge	inv21.0	-0.0653858	0.207086
Maple Ridge	inv22.0	0.651272	4.40675e-10

### Sheet: Table S4
Population	Sample ID	Inversion loci	Inversion genotype
Saturna Island	FSB97	inv3.0	inv/std
Saturna Island	FSB95	inv3.0	inv/std
Saturna Island	FSB94	inv3.0	inv/inv
Saturna Island	FSB92	inv3.0	inv/std
Saturna Island	FSB90	inv3.0	inv/inv
Saturna Island	FSB87	inv3.0	inv/std
Saturna Island	FSB86	inv3.0	std/std
Saturna Island	FSB85	inv3.0	inv/std
Saturna Island	FSB84	inv3.0	inv/std
Saturna Island	FSB79	inv3.0	inv/std
Saturna Island	FSB78	inv3.0	inv/inv
Saturna Island	FSB77	inv3.0	inv/inv
Saturna Island	FSB75	inv3.0	inv/std
Saturna Island	FSB73	inv3.0	inv/inv
Saturna Island	FSB71	inv3.0	inv/inv
Saturna Island	FSB70	inv3.0	inv/inv
Saturna Island	FSB69	inv3.0	inv/std
Saturna Island	FSB65	inv3.0	std/std
Saturna Island	FSB61	inv3.0	inv/inv
Saturna Island	FSB60	inv3.0	inv/std
Pender Island	FSB120	inv3.0	inv/inv
Pender Island	FSB119	inv3.0	std/std
Pender Island	FSB117	inv3.0	inv/inv
Pender Island	FSB114	inv3.0	inv/std
Pender Island	FSB111	inv3.0	inv/std
Pender Island	FSB110	inv3.0	std/std
Pender Island	FSB107	inv3.0	inv/inv
Pender Island	FSB104	inv3.0	inv/inv
Pender Island	FSB103	inv3.0	inv/inv
Pender Island	FSB101	inv3.0	inv/inv
Maple Ridge	FSB9	inv3.0	inv/std
Maple Ridge	FSB7	inv3.0	inv/inv
Maple Ridge	FSB58	inv3.0	inv/inv
Maple Ridge	FSB52	inv3.0	inv/std
Maple Ridge	FSB51	inv3.0	std/std
Maple Ridge	FSB5	inv3.0	inv/inv
Maple Ridge	FSB47	inv3.0	inv/std
Maple Ridge	FSB42	inv3.0	inv/inv
Maple Ridge	FSB41	inv3.0	inv/std
Maple Ridge	FSB4	inv3.0	inv/std
Maple Ridge	FSB3	inv3.0	inv/std
Maple Ridge	FSB27	inv3.0	inv/inv
Maple Ridge	FSB20	inv3.0	inv/std
Maple Ridge	FSB2	inv3.0	inv/inv
Maple Ridge	FSB17	inv3.0	inv/inv
Maple Ridge	FSB14	inv3.0	inv/std
Maple Ridge	FSB13	inv3.0	inv/std
Saturna Island	FSB97	inv7.2	std/std
Saturna Island	FSB95	inv7.2	std/std
Saturna Island	FSB94	inv7.2	std/std
Saturna Island	FSB92	inv7.2	inv/std
Saturna Island	FSB90	inv7.2	std/std
Saturna Island	FSB87	inv7.2	inv/std
Saturna Island	FSB86	inv7.2	inv/std
Saturna Island	FSB85	inv7.2	inv/std
Saturna Island	FSB84	inv7.2	std/std
Saturna Island	FSB79	inv7.2	inv/std
Saturna Island	FSB78	inv7.2	inv/inv
Saturna Island	FSB77	inv7.2	inv/std
Saturna Island	FSB75	inv7.2	inv/std
Saturna Island	FSB73	inv7.2	inv/inv
Saturna Island	FSB71	inv7.2	std/std
Saturna Island	FSB70	inv7.2	inv/std
Saturna Island	FSB69	inv7.2	std/std
Saturna Island	FSB65	inv7.2	inv/std
Saturna Island	FSB61	inv7.2	inv/std
Saturna Island	FSB60	inv7.2	inv/std
Pender Island	FSB120	inv7.2	std/std
Pender Island	FSB119	inv7.2	inv/std
Pender Island	FSB117	inv7.2	inv/std
Pender Island	FSB114	inv7.2	inv/inv
Pender Island	FSB111	inv7.2	inv/inv
Pender Island	FSB110	inv7.2	std/std
Pender Island	FSB107	inv7.2	inv/std
Pender Island	FSB104	inv7.2	inv/inv
Pender Island	FSB103	inv7.2	inv/std
Pender Island	FSB101	inv7.2	std/std
Maple Ridge	FSB9	inv7.2	std/std
Maple Ridge	FSB7	inv7.2	inv/std
Maple Ridge	FSB58	inv7.2	inv/inv
Maple Ridge	FSB52	inv7.2	inv/inv
Maple Ridge	FSB51	inv7.2	inv/inv
Maple Ridge	FSB5	inv7.2	inv/std
Maple Ridge	FSB47	inv7.2	inv/inv
Maple Ridge	FSB42	inv7.2	inv/std
Maple Ridge	FSB41	inv7.2	inv/inv
Maple Ridge	FSB4	inv7.2	inv/std
Maple Ridge	FSB3	inv7.2	inv/inv
Maple Ridge	FSB27	inv7.2	std/std
Maple Ridge	FSB20	inv7.2	inv/std
Maple Ridge	FSB2	inv7.2	inv/inv
Maple Ridge	FSB17	inv7.2	std/std
Maple Ridge	FSB14	inv7.2	inv/std
Maple Ridge	FSB13	inv7.2	inv/inv
Saturna Island	FSB97	inv14.0	inv/inv
Saturna Island	FSB95	inv14.0	std/std
Saturna Island	FSB94	inv14.0	inv/inv
Saturna Island	FSB92	inv14.0	inv/inv
Saturna Island	FSB90	inv14.0	inv/inv
Saturna Island	FSB87	inv14.0	inv/std
Saturna Island	FSB86	inv14.0	inv/std
Saturna Island	FSB85	inv14.0	inv/std
Saturna Island	FSB84	inv14.0	inv/std
Saturna Island	FSB79	inv14.0	inv/inv
Saturna Island	FSB78	inv14.0	std/std
Saturna Island	FSB77	inv14.0	inv/std
Saturna Island	FSB75	inv14.0	inv/std
Saturna Island	FSB73	inv14.0	inv/std
Saturna Island	FSB71	inv14.0	std/std
Saturna Island	FSB70	inv14.0	std/std
Saturna Island	FSB69	inv14.0	inv/inv
Saturna Island	FSB65	inv14.0	std/std
Saturna Island	FSB61	inv14.0	inv/std
Saturna Island	FSB60	inv14.0	std/std
Pender Island	FSB120	inv14.0	inv/std
Pender Island	FSB119	inv14.0	inv/std
Pender Island	FSB117	inv14.0	std/std
Pender Island	FSB114	inv14.0	inv/std
Pender Island	FSB111	inv14.0	inv/inv
Pender Island	FSB110	inv14.0	std/std
Pender Island	FSB107	inv14.0	inv/inv
Pender Island	FSB104	inv14.0	std/std
Pender Island	FSB103	inv14.0	inv/std
Pender Island	FSB101	inv14.0	std/std
Maple Ridge	FSB9	inv14.0	std/std
Maple Ridge	FSB7	inv14.0	std/std
Maple Ridge	FSB58	inv14.0	inv/std
Maple Ridge	FSB52	inv14.0	inv/std
Maple Ridge	FSB51	inv14.0	inv/std
Maple Ridge	FSB5	inv14.0	inv/std
Maple Ridge	FSB47	inv14.0	std/std
Maple Ridge	FSB42	inv14.0	std/std
Maple Ridge	FSB41	inv14.0	std/std
Maple Ridge	FSB4	inv14.0	std/std
Maple Ridge	FSB3	inv14.0	std/std
Maple Ridge	FSB27	inv14.0	inv/std
Maple Ridge	FSB20	inv14.0	inv/std
Maple Ridge	FSB2	inv14.0	inv/std
Maple Ridge	FSB17	inv14.0	std/std
Maple Ridge	FSB14	inv14.0	inv/std
Maple Ridge	FSB13	inv14.0	std/std
Saturna Island	FSB97	inv15.0	inv/std
Saturna Island	FSB95	inv15.0	inv/std
Saturna Island	FSB94	inv15.0	inv/std
Saturna Island	FSB92	inv15.0	std/std
Saturna Island	FSB90	inv15.0	std/std
Saturna Island	FSB87	inv15.0	inv/inv
Saturna Island	FSB86	inv15.0	std/std
Saturna Island	FSB85	inv15.0	std/std
Saturna Island	FSB84	inv15.0	inv/std
Saturna Island	FSB79	inv15.0	std/std
Saturna Island	FSB78	inv15.0	inv/std
Saturna Island	FSB77	inv15.0	inv/inv
Saturna Island	FSB75	inv15.0	inv/std
Saturna Island	FSB73	inv15.0	inv/inv
Saturna Island	FSB71	inv15.0	inv/inv
Saturna Island	FSB70	inv15.0	inv/std
Saturna Island	FSB69	inv15.0	inv/std
Saturna Island	FSB65	inv15.0	std/std
Saturna Island	FSB61	inv15.0	std/std
Saturna Island	FSB60	inv15.0	inv/std
Pender Island	FSB120	inv15.0	inv/std
Pender Island	FSB119	inv15.0	inv/std
Pender Island	FSB117	inv15.0	std/std
Pender Island	FSB114	inv15.0	inv/std
Pender Island	FSB111	inv15.0	std/std
Pender Island	FSB110	inv15.0	inv/inv
Pender Island	FSB107	inv15.0	inv/std
Pender Island	FSB104	inv15.0	std/std
Pender Island	FSB103	inv15.0	inv/std
Pender Island	FSB101	inv15.0	inv/std
Maple Ridge	FSB9	inv15.0	inv/std
Maple Ridge	FSB7	inv15.0	std/std
Maple Ridge	FSB58	inv15.0	inv/std
Maple Ridge	FSB52	inv15.0	std/std
Maple Ridge	FSB51	inv15.0	inv/std
Maple Ridge	FSB5	inv15.0	inv/std
Maple Ridge	FSB47	inv15.0	inv/std
Maple Ridge	FSB42	inv15.0	inv/inv
Maple Ridge	FSB41	inv15.0	inv/std
Maple Ridge	FSB4	inv15.0	inv/std
Maple Ridge	FSB3	inv15.0	inv/std
Maple Ridge	FSB27	inv15.0	std/std
Maple Ridge	FSB20	inv15.0	inv/std
Maple Ridge	FSB2	inv15.0	std/std
Maple Ridge	FSB17	inv15.0	inv/std
Maple Ridge	FSB14	inv15.0	inv/std
Maple Ridge	FSB13	inv15.0	std/std
Saturna Island	FSB97	inv21.0	inv/inv
Saturna Island	FSB95	inv21.0	inv/inv
Saturna Island	FSB94	inv21.0	inv/inv
Saturna Island	FSB92	inv21.0	inv/inv
Saturna Island	FSB90	inv21.0	inv/inv
Saturna Island	FSB87	inv21.0	inv/inv
Saturna Island	FSB86	inv21.0	std/std
Saturna Island	FSB85	inv21.0	inv/inv
Saturna Island	FSB84	inv21.0	inv/std
Saturna Island	FSB79	inv21.0	inv/std
Saturna Island	FSB78	inv21.0	inv/inv
Saturna Island	FSB77	inv21.0	std/std
Saturna Island	FSB75	inv21.0	inv/std
Saturna Island	FSB73	inv21.0	inv/std
Saturna Island	FSB71	inv21.0	inv/std
Saturna Island	FSB70	inv21.0	inv/std
Saturna Island	FSB69	inv21.0	inv/inv
Saturna Island	FSB65	inv21.0	inv/std
Saturna Island	FSB61	inv21.0	inv/inv
Saturna Island	FSB60	inv21.0	inv/inv
Pender Island	FSB120	inv21.0	inv/inv
Pender Island	FSB119	inv21.0	inv/inv
Pender Island	FSB117	inv21.0	inv/inv
Pender Island	FSB114	inv21.0	inv/inv
Pender Island	FSB111	inv21.0	inv/std
Pender Island	FSB110	inv21.0	inv/inv
Pender Island	FSB107	inv21.0	inv/inv
Pender Island	FSB104	inv21.0	inv/std
Pender Island	FSB103	inv21.0	std/std
Pender Island	FSB101	inv21.0	std/std
Maple Ridge	FSB9	inv21.0	inv/inv
Maple Ridge	FSB7	inv21.0	inv/inv
Maple Ridge	FSB58	inv21.0	inv/inv
Maple Ridge	FSB52	inv21.0	inv/std
Maple Ridge	FSB51	inv21.0	inv/std
Maple Ridge	FSB5	inv21.0	inv/inv
Maple Ridge	FSB47	inv21.0	inv/inv
Maple Ridge	FSB42	inv21.0	inv/inv
Maple Ridge	FSB41	inv21.0	inv/std
Maple Ridge	FSB4	inv21.0	std/std
Maple Ridge	FSB3	inv21.0	inv/inv
Maple Ridge	FSB27	inv21.0	inv/inv
Maple Ridge	FSB20	inv21.0	inv/inv
Maple Ridge	FSB2	inv21.0	inv/std
Maple Ridge	FSB17	inv21.0	inv/inv
Maple Ridge	FSB14	inv21.0	inv/inv
Maple Ridge	FSB13	inv21.0	inv/inv
Saturna Island	FSB97	inv22.0	inv/inv
Saturna Island	FSB95	inv22.0	inv/std
Saturna Island	FSB94	inv22.0	inv/std
Saturna Island	FSB92	inv22.0	inv/inv
Saturna Island	FSB90	inv22.0	inv/inv
Saturna Island	FSB87	inv22.0	inv/std
Saturna Island	FSB86	inv22.0	inv/std
Saturna Island	FSB85	inv22.0	inv/inv
Saturna Island	FSB84	inv22.0	inv/inv
Saturna Island	FSB79	inv22.0	inv/inv
Saturna Island	FSB78	inv22.0	inv/std
Saturna Island	FSB77	inv22.0	std/std
Saturna Island	FSB75	inv22.0	inv/inv
Saturna Island	FSB73	inv22.0	std/std
Saturna Island	FSB71	inv22.0	inv/inv
Saturna Island	FSB70	inv22.0	inv/inv
Saturna Island	FSB69	inv22.0	std/std
Saturna Island	FSB65	inv22.0	inv/inv
Saturna Island	FSB61	inv22.0	inv/inv
Saturna Island	FSB60	inv22.0	inv/inv
Pender Island	FSB120	inv22.0	inv/inv
Pender Island	FSB119	inv22.0	inv/inv
Pender Island	FSB117	inv22.0	inv/std
Pender Island	FSB114	inv22.0	inv/inv
Pender Island	FSB111	inv22.0	inv/std
Pender Island	FSB110	inv22.0	inv/std
Pender Island	FSB107	inv22.0	inv/std
Pender Island	FSB104	inv22.0	inv/std
Pender Island	FSB103	inv22.0	std/std
Pender Island	FSB101	inv22.0	inv/std
Maple Ridge	FSB9	inv22.0	inv/std
Maple Ridge	FSB7	inv22.0	inv/inv
Maple Ridge	FSB58	inv22.0	inv/std
Maple Ridge	FSB52	inv22.0	inv/std
Maple Ridge	FSB51	inv22.0	inv/inv
Maple Ridge	FSB5	inv22.0	inv/inv
Maple Ridge	FSB47	inv22.0	std/std
Maple Ridge	FSB42	inv22.0	std/std
Maple Ridge	FSB41	inv22.0	inv/std
Maple Ridge	FSB4	inv22.0	inv/std
Maple Ridge	FSB3	inv22.0	inv/std
Maple Ridge	FSB27	inv22.0	inv/inv
Maple Ridge	FSB20	inv22.0	std/std
Maple Ridge	FSB2	inv22.0	inv/std
Maple Ridge	FSB17	inv22.0	inv/std
Maple Ridge	FSB14	inv22.0	inv/std
Maple Ridge	FSB13	inv22.0	inv/std

### Sheet: Table S5
Divergence comparisons, inv3.0
	Saturna (inversion)	Saturna (standard)	Pender (inversion)	Pender (standard)	Maple Ridge (inversion)	Maple Ridge (standard)
Saturna (inversion)	0	0.0150007	0.00545671	0.016011	0.00650709	0.0166131
Saturna (standard)	0.0150007	0	0.0160222	0.00961818	0.0162376	0.0123396
Pender (inversion)	0.00545671	0.0160222	0	0.0151096	0.00663746	0.016547
Pender (standard)	0.016011	0.00961818	0.0151096	0	0.0163457	0.0119008
Maple Ridge (inversion)	0.00650709	0.0162376	0.00663746	0.0163457	0	0.0154274
Maple Ridge (standard)	0.0166131	0.0123396	0.016547	0.0119008	0.0154274	0
Divergence comparisons, inv7.2
	Saturna (inversion)	Saturna (standard)	Pender (inversion)	Pender (standard)	Maple Ridge (inversion)	Maple Ridge (standard)
Saturna (inversion)	0	0.0175945	0.00220123	0.0181073	0.00259752	0.0180073
Saturna (standard)	0.0175944	0	0.0181913	0.0108618	0.018035	0.012089
Pender (inversion)	0.00220123	0.0181913	0	0.0177848	0.00220167	0.0181796
Pender (standard)	0.0181073	0.0108618	0.0177848	0	0.0181201	0.0124493
Maple Ridge (inversion)	0.00259752	0.018035	0.00220167	0.0181201	0	0.0173281
Maple Ridge (standard)	0.0180073	0.012089	0.0181796	0.0124493	0.0173281	0
Divergence comparisons, inv14.0
	Saturna (inversion)	Saturna (standard)	Pender (inversion)	Pender (standard)
Saturna (inversion)	0	0.0168105	0.00848997	0.0172247
Saturna (standard)	0.0168105	0	0.017137	0.00313536
Pender (inversion)	0.00848997	0.017137	0	0.0169096
Pender (standard)	0.0172247	0.00313536	0.0169096	0
Divergence comparisons, inv15.0
	Saturna (inversion)	Saturna (standard)	Pender (inversion)	Pender (standard)	Maple Ridge (inversion)	Maple Ridge (standard)
Saturna (inversion)	0	0.0192038	0.00175895	0.0196417	0.0039223	0.0196347
Saturna (standard)	0.0192038	0	0.0196602	0.0122308	0.0194021	0.0135531
Pender (inversion)	0.00175895	0.0196602	0	0.0192184	0.00412429	0.0196765
Pender (standard)	0.0196416	0.0122308	0.0192184	0	0.0194427	0.0134319
Maple Ridge (inversion)	0.0039223	0.0194021	0.00412429	0.0194427	0	0.0186234
Maple Ridge (standard)	0.0196347	0.0135531	0.0196765	0.0134319	0.0186234	0
Divergence comparisons, inv21.0
	Saturna (inversion)	Saturna (standard)	Pender (inversion)	Pender (standard)	Maple Ridge (inversion)	Maple Ridge (standard)
Saturna (inversion)	0	0.0141015	0.00868608	0.0149806	0.00973801	0.0149265
Saturna (standard)	0.0141015	0	0.0146249	0.00584344	0.0144898	0.00715911
Pender (inversion)	0.00868608	0.0146249	0	0.0147294	0.00969519	0.0150409
Pender (standard)	0.0149806	0.00584344	0.0147294	0	0.0149181	0.00666091
Maple Ridge (inversion)	0.00973801	0.0144898	0.00969519	0.0149181	0	0.0144138
Maple Ridge (standard)	0.0149265	0.00715911	0.0150409	0.00666091	0.0144138	0
Divergence comparisons, inv22.0
	Saturna (inversion)	Saturna (standard)	Pender (inversion)	Pender (standard)	Maple Ridge (inversion)	Maple Ridge (standard)
Saturna (inversion)	0	0.0170778	0.0037165	0.0175379	0.0047726	0.0174209
Saturna (standard)	0.0170778	0	0.0175734	0.00909726	0.0173839	0.0122836
Pender (inversion)	0.0037165	0.0175734	0	0.0171193	0.00481639	0.0175798
Pender (standard)	0.0175379	0.00909726	0.0171193	0	0.0175151	0.0122282
Maple Ridge (inversion)	0.0047726	0.0173839	0.00481639	0.0175151	0	0.0163993
Maple Ridge (standard)	0.0174209	0.0122836	0.0175798	0.0122282	0.0163993	0

### Sheet: Table S6
	Minimum GQ score cutoff of 0						Minimum GQ score cutoff of 25						Minimum GQ score cutoff of 50
Saturna Island		Maximum DP cutoff						Maximum DP cutoff						Maximum DP cutoff
	Minimum DP cutoff		57.5	52	46.5	41	Minimum DP cutoff		57.5	52	46.5	41	Minimum DP cutoff		57.5	52	46.5	41
		2.5	90.19%; 0.5922%	88.21%; 0.5774%	82.23%; 0.572%	59.65%; 0.6201%		2.5	62.04%; 0.1347%	60.47%; 0.1313%	55.64%; 0.1291%	37.87%; 0.141%		2.5	3.48%; 0.028%	3.19%; 0.0238%	2.56%; 0.0212%	1.12%; 0.0194%
		8	74.48%; 0.3601%	72.64%; 0.3404%	67.09%; 0.3252%	46.49%; 0.3218%		8	60.74%; 0.1317%	59.18%; 0.1282%	54.4%; 0.1255%	36.84%; 0.1358%		8	3.45%; 0.0283%	3.16%; 0.024%	2.53%; 0.0214%	1.11%; 0.0196%
		13.5	23.4%; 0.2828%	22.37%; 0.244%	19.6%; 0.2153%	11.19%; 0.1949%		13.5	20.56%; 0.0818%	19.65%; 0.0729%	17.16%; 0.0683%	9.66%; 0.0663%		13.5	2.79%; 0.0311%	2.53%; 0.0257%	1.99%; 0.0218%	0.81%; 0.0267%
		19	0.28%; 1.0357%	0.2%; 0.5839%	0.12%; 0.3518%	0.03%; 0.3831%		19	0.25%; 0.0858%	0.19%; 0.0584%	0.11%; 0%	0.03%; 0%		19	0.2%; 0%	0.15%; 0%	0.09%; 0%	0.02%; 0%
Pender Island		Maximum DP cutoff						Maximum DP cutoff						Maximum DP cutoff
	Minimum DP cutoff		57.5	52	46.5	41	Minimum DP cutoff		57.5	52	46.5	41	Minimum DP cutoff		57.5	52	46.5	41
		2.5	93.17%; 0.4748%	92.41%; 0.4629%	90.15%; 0.4507%	79.28%; 0.4485%		2.5	70.74%; 0.0985%	70.13%; 0.0944%	68.24%; 0.0902%	59.08%; 0.0886%		2.5	7.88%; 0.0381%	7.69%; 0.032%	7.27%; 0.028%	5.67%; 0.0227%
		8	78.99%; 0.2933%	78.28%; 0.2806%	76.17%; 0.2662%	66.12%; 0.2473%		8	69.34%; 0.095%	68.73%; 0.0908%	66.86%; 0.0867%	57.8%; 0.0851%		8	7.78%; 0.0385%	7.59%; 0.0324%	7.17%; 0.0284%	5.58%; 0.023%
		13.5	32.64%; 0.2514%	32.17%; 0.226%	30.93%; 0.1991%	25.61%; 0.1681%		13.5	30.05%; 0.0713%	29.65%; 0.0632%	28.52%; 0.0556%	23.58%; 0.0495%		13.5	6.45%; 0.0399%	6.27%; 0.0324%	5.9%; 0.0272%	4.53%; 0.0213%
		19	0.8%; 0.8593%	0.7%; 0.5948%	0.6%; 0.4964%	0.39%; 0.2756%		19	0.73%; 0.2499%	0.65%; 0.1316%	0.56%; 0.0759%	0.37%; 0.0879%		19	0.62%; 0.1209%	0.55%; 0.0773%	0.48%; 0.0667%	0.31%; 0.0686%
Maple Ridge		Maximum DP cutoff						Maximum DP cutoff						Maximum DP cutoff
	Minimum DP cutoff		57.5	52	46.5	41	Minimum DP cutoff		57.5	52	46.5	41	Minimum DP cutoff		57.5	52	46.5	41
		2.5	89.49%; 0.3559%	88.76%; 0.3465%	86.5%; 0.3344%	74.42%; 0.3295%		2.5	55.78%; 0.0879%	55.26%; 0.085%	53.58%; 0.0829%	44.82%; 0.0786%		2.5	1.23%; 0.0443%	1.14%; 0.0285%	0.99%; 0.022%	0.59%; 0.037%
		8	70.53%; 0.2263%	69.89%; 0.2167%	67.87%; 0.2049%	57.28%; 0.1941%		8	54.5%; 0.0861%	53.99%; 0.0831%	52.33%; 0.0814%	43.69%; 0.0771%		8	1.21%; 0.0451%	1.12%; 0.029%	0.97%; 0.0224%	0.57%; 0.0379%
		13.5	14.42%; 0.2004%	14.1%; 0.1711%	13.27%; 0.1482%	9.94%; 0.1322%		13.5	12.27%; 0.0576%	12%; 0.048%	11.28%; 0.0433%	8.38%; 0.0415%		13.5	0.9%; 0.0481%	0.83%; 0.0262%	0.7%; 0.0156%	0.39%; 0.0279%
		19	0.1%; 1.3845%	0.06%; 1.1824%	0.04%; 0.3012%	0.01%; 0%		19	0.09%; 0.6289%	0.06%; 0.5747%	0.03%; 0%	0.01%; 0%		19	0.07%; 0.3247%	0.04%; 0.2577%	0.02%; 0%	0.01%; 0%
